# Rare transmission of commensal and pathogenic bacteria in the gut microbiome of hospitalized adults

**DOI:** 10.1101/2021.03.12.435204

**Authors:** Benjamin A. Siranosian, Erin F. Brooks, Tessa Andermann, Andrew R. Rezvani, Niaz Banaei, Hua Tang, Ami S. Bhatt

## Abstract

Bacterial bloodstream infections are a major cause of morbidity and mortality among patients undergoing hematopoietic cell transplantation (HCT). Although previous research has demonstrated that pathogenic organisms may translocate from the gut microbiome into the bloodstream to cause infections, the mechanisms by which HCT patients acquire pathogens in their microbiome have not yet been described. We hypothesized that patient-patient transmission may be responsible for pathogens colonizing the microbiome of HCT patients, and that patients who share time and space in the hospital are more likely to share bacterial strains.

Here, we used linked-read and short-read metagenomic sequencing to analyze 401 stool samples collected from 149 adults undergoing HCT and hospitalized in the same unit over five years. We used metagenomic assembly and strain-specific comparison methods to investigate transmission of gut microbiota between individuals. While patients who shared time and space in the hospital did not converge in overall microbiome composition, we did observe four pairs of patients who harbor identical or nearly identical *E. faecium* strains in their microbiome. These strains may be the result of transmission between patients who shared a room and bathroom, acquisition from a common source in the hospital or transmission from an unsampled source.

We also observed identical *Akkermansia muciniphila* and *Hungatella hathewayi* strains in two pairs of patients. In both cases, the patients were roommates for at least one day, the strain was absent in the putative recipient’s microbiome prior to the period of roommate overlap and the putative recipient had a microbiome perturbed by antibiotic treatment for a bloodstream infection. Finally, we identified multiple patients who harbored identical strains of several species commonly found in commercial probiotics and dairy products, including *Lactobacillus rhamnosus*, *Lactobacillus gasseri* and *Streptococcus thermophilus*. Overall, our findings indicate that pathogenic organisms from a single source are not frequently colonizing the gut microbiome of multiple patients. However, the potential transmission of commensal microbes with immunomodulatory properties raises questions about the recovery of microbiome diversity after HCT, and indicates that patients in this setting may acquire new microbes by sharing space with others.
