## Supplemental Table 6 for "Rare transmission of commensal and pathogenic bacteria in the gut microbiome of hospitalized adults"

### Sheet: reference genomes analyzed
genome name	species	NCBI source	reference (if any)
536	Escherichia coli	https://www.ncbi.nlm.nih.gov/assembly/GCF_000013305.1/
APEC_O1	Escherichia coli	https://www.ncbi.nlm.nih.gov/assembly/GCF_003028815.1/
BIDMC_43b	Escherichia coli	https://www.ncbi.nlm.nih.gov/assembly/GCF_000026325.2/
CFT073	Escherichia coli	https://www.ncbi.nlm.nih.gov/assembly/GCF_003028795.1/
E2348_69	Escherichia coli	https://www.ncbi.nlm.nih.gov/assembly/GCF_000026545.1/
EC958	Escherichia coli	https://www.ncbi.nlm.nih.gov/assembly/GCF_000285655.3/	Forde et al. 2014
ED1a	Escherichia coli	https://www.ncbi.nlm.nih.gov/assembly/GCF_000026305.1/
IMT16316	Escherichia coli	https://www.ncbi.nlm.nih.gov/assembly/GCF_002587005.1/	Schaufler et al. 2019
JJ1886	Escherichia coli	https://www.ncbi.nlm.nih.gov/assembly/GCF_000493755.1/	Andersen et al. 2016
SE15	Escherichia coli	https://www.ncbi.nlm.nih.gov/assembly/GCF_000010485.1/
UTI89	Escherichia coli	https://www.ncbi.nlm.nih.gov/assembly/GCF_000013265.1/
E1	Enterococcus faecium	https://www.ncbi.nlm.nih.gov/assembly/GCF_001886635.1/	Tedim et al. 2017
EF_508	Enterococcus faecium	https://www.ncbi.nlm.nih.gov/assembly/GCF_004152205.1/
EF_510	Enterococcus faecium	https://www.ncbi.nlm.nih.gov/assembly/GCF_004152185.1/
EF_517	Enterococcus faecium	https://www.ncbi.nlm.nih.gov/assembly/GCF_004152105.1/
IHC5	Enterococcus faecium	https://www.ncbi.nlm.nih.gov/assembly/GCF_002158325.1/
