## Supplemental Table 2 for "Rare transmission of commensal and pathogenic bacteria in the gut microbiome of hospitalized adults"

### Sheet: sequence metadata
seq_id	sample_id	patient_id	seq_type	date_rel_HCT	pt_id	sra_id	published_reference
00000_01_10x	00000_01	00000	10x	NA	0
11303_01_10x	11303_01	11303	10x	-2	11303
11303_02_10x	11303_02	11303	10x	5	11303
11304_01_10x	11304_01	11304	10x	-15	11304
11304_05_10x	11304_05	11304	10x	20	11304
11304_06_SR	11304_06	11304	SR	315	11304	SRR7403924	1
11304_07_SR	11304_07	11304	SR	343	11304	SRR7403918	1
11304_08_SR	11304_08	11304	SR	350	11304
11308_01_10x	11308_01	11308	10x	-1	11308
11308_02_10x	11308_02	11308	10x	6	11308
11310_01_10x	11310_01	11310	10x	5	11310
11311_01_SR	11311_01	11311	SR	-2	11311	SRR7403910	1
11311_02_SR	11311_02	11311	SR	5	11311	SRR7403911	1
11320_01_SR	11320_01	11320	SR	7	11320
11321_03_SR	11321_03	11321	SR	131	11321
11324_02_SR	11324_02	11324	SR	104	11324
11324_03_SR	11324_03	11324	SR	168	11324
11337_02_SR	11337_02	11337	SR	15	11337
11339_01_SR	11339_01	11339	SR	-133	11339
11339_02_SR	11339_02	11339	SR	-127	11339
11339_03_SR	11339_03	11339	SR	-120	11339
11339_05_SR	11339_05	11339	SR	-99	11339	SRR7403892	1
11339_06_SR	11339_06	11339	SR	-90	11339	SRR7403893	1
11339_07_SR	11339_07	11339	SR	-85	11339	SRR7403894	1
11339_08_SR	11339_08	11339	SR	-77	11339	SRR7403895	1
11339_09_SR	11339_09	11339	SR	-71	11339	SRR7403896	1
11339_10_SR	11339_10	11339	SR	-43	11339	SRR7403897	1
11339_11_SR	11339_11	11339	SR	-23	11339	SRR7403898	1
11339_12_SR	11339_12	11339	SR	-16	11339
11339_13_SR	11339_13	11339	SR	-9	11339
11339_99_SR	11339_99	11339	SR	-105	11339	SRR7403891	1
11341_01_SR	11341_01	11341	SR	132	11341
11342_02_10x	11342_02	11342	10x	102	11342
11342_03_10x	11342_03	11342	10x	116	11342
11344_01_10x	11344_01	11344	10x	-1	11344
11346_01_10x	11346_01	11346	10x	-2	11346	SRR8798900	2
11346_01_SR	11346_01	11346	SR	-2	11346	SRR8798903	2
11346_02_SR	11346_02	11346	SR	19	11346	SRR8798904	2
11346_03_SR	11346_03	11346	SR	20	11346	SRR7403908	1
11346_04_10x	11346_04	11346	10x	27	11346	SRR8798897	2
11346_04_SR	11346_04	11346	SR	27	11346	SRR8798901	2
11346_05_SR	11346_05	11346	SR	28	11346	SRR7403915	1
11346_06_10x	11346_06	11346	10x	33	11346	SRR8798898	2
11346_06_SR	11346_06	11346	SR	33	11346	SRR8798902	2
11346_07_10x	11346_07	11346	10x	68	11346	SRR8798905	2
11346_07_SR	11346_07	11346	SR	68	11346	SRR8798899	2
11349_01_10x	11349_01	11349	10x	6	11349
11360_02_SR	11360_02	11360	SR	216	11360	SRR7403885	1
11360_03_SR	11360_03	11360	SR	223	11360	SRR7403882	1
11360_04_SR	11360_04	11360	SR	237	11360	SRR7403883	1
11360_05_SR	11360_05	11360	SR	244	11360	SRR7403880	1
11365_01_SR	11365_01	11365	SR	5	11365
11369_01_10x	11369_01	11369	10x	1	11369
11373_01_10x	11373_01	11373	10x	-1	11373
11375_01_SR	11375_01	11375	SR	-2	11375
11375_02_SR	11375_02	11375	SR	5	11375
11379_01_SR	11379_01	11379	SR	-1	11379	SRR7403912	1
11379_02_SR	11379_02	11379	SR	6	11379	SRR7403913	1
11379_03_SR	11379_03	11379	SR	13	11379	SRR7403906	1
11383_04_SR	11383_04	11383	SR	187	11383
11400_01_SR	11400_01	11400	SR	298	11400
11400_02_SR	11400_02	11400	SR	305	11400
11400_99_SR	11400_99	11400	SR	312	11400
11410_01_SR	11410_01	11410	SR	-1	11410	SRR7403899	1
11410_02_SR	11410_02	11410	SR	13	11410	SRR7403931	1
11412_01_SR	11412_01	11412	SR	60	11412
11412_02_SR	11412_02	11412	SR	67	11412
11412_03_SR	11412_03	11412	SR	88	11412
11412_04_SR	11412_04	11412	SR	102	11412
11419_01_SR	11419_01	11419	SR	-10	11419	SRR7403933	1
11419_02_SR	11419_02	11419	SR	11	11419	SRR7403932	1
11419_04_SR	11419_04	11419	SR	25	11419	SRR7403927	1
11419_05_SR	11419_05	11419	SR	32	11419	SRR7403926	1
11422_04_SR	11422_04	11422	SR	158	11422
11432_01_SR	11432_01	11432	SR	-9	11432	SRR7403930	1
11439_01_10x	11439_01	11439	10x	-2	11439
11439_02_10x	11439_02	11439	10x	5	11439
11440_01_10x	11440_01	11440	10x	-2	11440
11450_03_SR	11450_03	11450	SR	73	11450	SRR7403954	1
11459_01_SR	11459_01	11459	SR	-1	11459	SRR7403923	1
11459_02_SR	11459_02	11459	SR	13	11459	SRR7403922	1
11459_03_SR	11459_03	11459	SR	20	11459	SRR7403888	1
11459_04_SR	11459_04	11459	SR	27	11459	SRR7403889	1
11459_05_SR	11459_05	11459	SR	35	11459	SRR7403886	1
11463_03_SR	11463_03	11463	SR	47	11463
11466_02_SR	11466_02	11466	SR	11	11466
11469_03_SR	11469_03	11469	SR	18	11469
11471_01_SR	11471_01	11471	SR	0	11471	SRR7403929	1
11471_02_SR	11471_02	11471	SR	7	11471	SRR7403928	1
11472_01_SR	11472_01	11472	SR	-57	11472	SRR7403884	1
11484_02_SR	11484_02	11484	SR	-4	11484
11484_04_SR	11484_04	11484	SR	7	11484
11484_05_SR	11484_05	11484	SR	16	11484
11484_98_SR	11484_98	11484	SR	1	11484
11484_99_SR	11484_99	11484	SR	35	11484
11490_01_SR	11490_01	11490	SR	1	11490	SRR7403887	1
11492_05_SR	11492_05	11492	SR	77	11492	SRR7403879	1
11492_06_SR	11492_06	11492	SR	84	11492	SRR7403903	1
11495_01_SR	11495_01	11495	SR	4	11495	SRR7403914	1
11495_02_SR	11495_02	11495	SR	25	11495	SRR7403936	1
11502_01_10x	11502_01	11502	10x	6	11502
11503_01_10x	11503_01	11503	10x	4	11503
11504_02_10x	11504_02	11504	10x	132	11504
11504_03_10x	11504_03	11504	10x	175	11504
11506_01_SR	11506_01	11506	SR	13	11506	SRR7403881	1
11508_03_10x	11508_03	11508	10x	18	11508
11508_04_10x	11508_04	11508	10x	123	11508
11516_01_SR	11516_01	11516	SR	-4	11516
11516_05_SR	11516_05	11516	SR	31	11516
11516_06_SR	11516_06	11516	SR	59	11516
11516_07_SR	11516_07	11516	SR	86	11516
11516_97_SR	11516_97	11516	SR	0	11516
11516_98_SR	11516_98	11516	SR	7	11516
11516_99_SR	11516_99	11516	SR	15	11516
11520_01_SR	11520_01	11520	SR	-1	11520	SRR7403939	1
11520_02_SR	11520_02	11520	SR	6	11520	SRR7403937	1
11524_01_10x	11524_01	11524	10x	-66	11524
11526_02_SR	11526_02	11526	SR	-1	11526	SRR7403935	1
11526_03_SR	11526_03	11526	SR	0	11526	SRR7403951	1
11526_04_SR	11526_04	11526	SR	6	11526	SRR7403921	1
11526_05_SR	11526_05	11526	SR	15	11526	SRR7403920	1
11526_06_SR	11526_06	11526	SR	55	11526
11526_07_SR	11526_07	11526	SR	99	11526
11526_98_SR	11526_98	11526	SR	-4	11526
11526_99_SR	11526_99	11526	SR	33	11526
11528_01_SR	11528_01	11528	SR	-17	11528	SRR7403878	1
11534_02_SR	11534_02	11534	SR	22	11534	SRR7403905	1
11537_01_SR	11537_01	11537	SR	-3	11537
11537_02_SR	11537_02	11537	SR	0	11537
11537_05_SR	11537_05	11537	SR	13	11537
11537_06_SR	11537_06	11537	SR	19	11537
11537_07_SR	11537_07	11537	SR	50	11537
11537_13_SR	11537_13	11537	SR	97	11537
11537_98_SR	11537_98	11537	SR	7	11537
11537_99_SR	11537_99	11537	SR	29	11537
11547_06_10x	11547_06	11547	10x	93	11547
11547_08_10x	11547_08	11547	10x	102	11547
11551_01_10x	11551_01	11551	10x	0	11551
11556_01_10x	11556_01	11556	10x	6	11556
11557_01_10x	11557_01	11557	10x	7	11557
11558_01_SR	11558_01	11558	SR	-1	11558	SRR7403874	1
11558_02_SR	11558_02	11558	SR	6	11558	SRR7403875	1
11559_01_SR	11559_01	11559	SR	-8	11559	SRR7403876	1
11559_02_SR	11559_02	11559	SR	-1	11559	SRR7403877	1
11561_01_SR	11561_01	11561	SR	-2	11561
11561_03_SR	11561_03	11561	SR	1	11561
11561_06_SR	11561_06	11561	SR	58	11561
11561_07_SR	11561_07	11561	SR	76	11561
11561_99_SR	11561_99	11561	SR	33	11561
11564_01_10x	11564_01	11564	10x	13	11564
11566_96_SR	11566_96	11566	SR	-2	11566
11566_97_SR	11566_97	11566	SR	6	11566
11566_98_SR	11566_98	11566	SR	13	11566
11566_99_SR	11566_99	11566	SR	29	11566
11568_05_10x	11568_05	11568	10x	32	11568
11568_06_10x	11568_06	11568	10x	122	11568
11569_02_SR	11569_02	11569	SR	7	11569	SRR7403940	1
11569_03_SR	11569_03	11569	SR	23	11569	SRR7403955	1
11571_02_10x	11571_02	11571	10x	34	11571
11571_03_10x	11571_03	11571	10x	49	11571
11575_02_SR	11575_02	11575	SR	4	11575
11575_03_SR	11575_03	11575	SR	13	11575
11575_06_SR	11575_06	11575	SR	93	11575
11575_97_SR	11575_97	11575	SR	-3	11575
11575_98_SR	11575_98	11575	SR	25	11575
11575_99_SR	11575_99	11575	SR	55	11575
11578_01_SR	11578_01	11578	SR	-3	11578	SRR7403919	1
11578_02_SR	11578_02	11578	SR	-1	11578	SRR7403944	1
11578_03_SR	11578_03	11578	SR	6	11578	SRR7403941	1
11578_04_SR	11578_04	11578	SR	9	11578	SRR7403947	1
11578_05_SR	11578_05	11578	SR	41	11578	SRR7403902	1
11578_06_SR	11578_06	11578	SR	78	11578
11578_07_SR	11578_07	11578	SR	97	11578
11578_98_SR	11578_98	11578	SR	16	11578
11578_99_SR	11578_99	11578	SR	27	11578
11580_01_SR	11580_01	11580	SR	-3	11580
11580_02_SR	11580_02	11580	SR	4	11580
11580_04_SR	11580_04	11580	SR	25	11580
11580_08_SR	11580_08	11580	SR	56	11580
11580_99_SR	11580_99	11580	SR	11	11580
11585_01_10x	11585_01	11585	10x	-2	11585
11585_02_10x	11585_02	11585	10x	11	11585
11586_01_SR	11586_01	11586	SR	-4	11586
11586_02_SR	11586_02	11586	SR	-3	11586
11586_03_SR	11586_03	11586	SR	4	11586
11586_06_SR	11586_06	11586	SR	53	11586
11586_07_SR	11586_07	11586	SR	87	11586
11587_02_10x	11587_02	11587	10x	6	11587
11591_02_SR	11591_02	11591	SR	7	11591
11593_01_10x	11593_01	11593	10x	7	11593
11594_02_10x	11594_02	11594	10x	6	11594
11598_01_10x	11598_01	11598	10x	-1	11598
11598_02_10x	11598_02	11598	10x	7	11598
11605_01_SR	11605_01	11605	SR	0	11605	SRR7403900	1
11605_99_SR	11605_99	11605	SR	14	11605	SRR7403925	1
11612_01_10x	11612_01	11612	10x	-2	11612
11612_02_10x	11612_02	11612	10x	18	11612
11613_01_10x	11613_01	11613	10x	-1	11613
11613_02_10x	11613_02	11613	10x	5	11613
11618_01_SR	11618_01	11618	SR	-4	11618
11618_02_SR	11618_02	11618	SR	6	11618
11618_04_SR	11618_04	11618	SR	13	11618
11618_06_SR	11618_06	11618	SR	25	11618
11618_07_SR	11618_07	11618	SR	53	11618
11618_08_SR	11618_08	11618	SR	93	11618
11618_99_SR	11618_99	11618	SR	-1	11618
11623_01_10x	11623_01	11623	10x	5	11623
11624_02_SR	11624_02	11624	SR	-2	11624
11624_03_SR	11624_03	11624	SR	-1	11624
11624_04_SR	11624_04	11624	SR	6	11624
11624_07_SR	11624_07	11624	SR	42	11624
11624_08_SR	11624_08	11624	SR	47	11624
11624_09_SR	11624_09	11624	SR	86	11624
11624_99_SR	11624_99	11624	SR	12	11624
11629_02_10x	11629_02	11629	10x	75	11629
11629_03_10x	11629_03	11629	10x	82	11629
11635_01_SR	11635_01	11635	SR	-1	11635	SRR7403917	1
11636_02_10x	11636_02	11636	10x	54	11636
11639_03_SR	11639_03	11639	SR	39	11639
11639_04_10x	11639_04	11639	10x	53	11639
11642_02_10x	11642_02	11642	10x	5	11642
11645_01_10x	11645_01	11645	10x	67	11645
11645_02_10x	11645_02	11645	10x	82	11645
11647_03_SR	11647_03	11647	SR	33	11647
11647_06_10x	11647_06	11647	10x	89	11647
11647_07_10x	11647_07	11647	10x	167	11647
11656_01_SR	11656_01	11656	SR	-2	11656
11656_02_SR	11656_02	11656	SR	3	11656
11656_03_SR	11656_03	11656	SR	7	11656
11656_04_SR	11656_04	11656	SR	12	11656
11656_05_SR	11656_05	11656	SR	19	11656
11656_06_SR	11656_06	11656	SR	33	11656
11660_03_10x	11660_03	11660	10x	-27	11660
11661_01_SR	11661_01	11661	SR	-3	11661	SRR7403901	1
11661_02_SR	11661_02	11661	SR	-1	11661	SRR7403952	1
11661_03_SR	11661_03	11661	SR	0	11661	SRR7403946	1
11661_04_SR	11661_04	11661	SR	6	11661	SRR7403953	1
11661_05_SR	11661_05	11661	SR	14	11661	SRR7403934	1
11661_07_SR	11661_07	11661	SR	75	11661
11661_08_SR	11661_08	11661	SR	100	11661
11661_99_SR	11661_99	11661	SR	37	11661
11662_01_SR	11662_01	11662	SR	-185	11662	SRR7403948	1
11662_02_SR	11662_02	11662	SR	0	11662
11662_03_SR	11662_03	11662	SR	-181	11662	SRR7403945	1
11662_04_SR	11662_04	11662	SR	-173	11662	SRR7403904	1
11662_05_SR	11662_05	11662	SR	32	11662
11662_06_SR	11662_06	11662	SR	98	11662
11662_98_SR	11662_98	11662	SR	-176	11662	SRR7403938	1
11662_99_SR	11662_99	11662	SR	56	11662
11666_01_SR	11666_01	11666	SR	-1	11666	SRR7403942	1
11666_02_SR	11666_02	11666	SR	6	11666	SRR7403949	1
11666_03_SR	11666_03	11666	SR	13	11666	SRR7403950	1
11671_01_SR	11671_01	11671	SR	101	11671
11673_04_SR	11673_04	11673	SR	67	11673
11675_01_10x	11675_01	11675	10x	1	11675
11680_01_10x	11680_01	11680	10x	6	11680
11680_02_SR	11680_02	11680	SR	20	11680
11684_01_SR	11684_01	11684	SR	194	11684
11684_02_SR	11684_02	11684	SR	195	11684
11684_03_SR	11684_03	11684	SR	202	11684
11684_04_SR	11684_04	11684	SR	210	11684
11684_05_SR	11684_05	11684	SR	222	11684
11684_06_SR	11684_06	11684	SR	247	11684
11684_07_SR	11684_07	11684	SR	293	11684
11685_01_SR	11685_01	11685	SR	-2	11685
11685_03_SR	11685_03	11685	SR	14	11685
11685_04_SR	11685_04	11685	SR	26	11685
11685_05_SR	11685_05	11685	SR	68	11685
11685_98_SR	11685_98	11685	SR	6	11685
11685_99_SR	11685_99	11685	SR	126	11685
11695_01_SR	11695_01	11695	SR	4	11695
11695_02_SR	11695_02	11695	SR	10	11695
11695_04_SR	11695_04	11695	SR	72	11695
11695_05_SR	11695_05	11695	SR	116	11695
11695_97_SR	11695_97	11695	SR	-4	11695
11695_98_SR	11695_98	11695	SR	14	11695
11695_99_SR	11695_99	11695	SR	24	11695
11703_01_SR	11703_01	11703	SR	-4	11703
11703_02_SR	11703_02	11703	SR	-3	11703
11703_05_SR	11703_05	11703	SR	10	11703
11703_06_SR	11703_06	11703	SR	11	11703
11703_08_SR	11703_08	11703	SR	62	11703
11703_09_SR	11703_09	11703	SR	96	11703
11711_01_SR	11711_01	11711	SR	-4	11711
11711_03_SR	11711_03	11711	SR	4	11711
11711_04_SR	11711_04	11711	SR	11	11711
11711_05_SR	11711_05	11711	SR	31	11711
11711_06_SR	11711_06	11711	SR	54	11711
11711_07_SR	11711_07	11711	SR	91	11711
11711_99_SR	11711_99	11711	SR	-2	11711
11713_01_SR	11713_01	11713	SR	-2	11713
11713_02_SR	11713_02	11713	SR	1	11713
11713_03_SR	11713_03	11713	SR	29	11713
11713_04_SR	11713_04	11713	SR	56	11713
11713_05_SR	11713_05	11713	SR	84	11713
11713_98_SR	11713_98	11713	SR	8	11713
11713_99_SR	11713_99	11713	SR	15	11713
11719_02_SR	11719_02	11719	SR	19	11719
11721_01_SR	11721_01	11721	SR	-5	11721
11721_04_SR	11721_04	11721	SR	8	11721
11721_05_SR	11721_05	11721	SR	27	11721
11721_06_SR	11721_06	11721	SR	55	11721
11721_07_SR	11721_07	11721	SR	75	11721
11721_98_SR	11721_98	11721	SR	2	11721
11721_99_SR	11721_99	11721	SR	14	11721
11731_01_SR	11731_01	11731	SR	-1	11731
11731_02_SR	11731_02	11731	SR	6	11731
11731_03_SR	11731_03	11731	SR	13	11731
11731_04_SR	11731_04	11731	SR	34	11731
11731_05_SR	11731_05	11731	SR	72	11731
11731_06_SR	11731_06	11731	SR	92	11731
11734_01_SR	11734_01	11734	SR	-4	11734
11734_02_SR	11734_02	11734	SR	0	11734
11734_04_SR	11734_04	11734	SR	14	11734
11734_05_SR	11734_05	11734	SR	72	11734
11734_06_SR	11734_06	11734	SR	169	11734
11734_99_SR	11734_99	11734	SR	29	11734
11742_02_10x	11742_02	11742	10x	19	11742
11744_01_SR	11744_01	11744	SR	7	11744
11750_01_SR	11750_01	11750	SR	6	11750
11752_01_10x	11752_01	11752	10x	1	11752
11752_02_10x	11752_02	11752	10x	9	11752
11754_03_10x	11754_03	11754	10x	182	11754
11766_03_SR	11766_03	11766	SR	30	11766
11766_04_SR	11766_04	11766	SR	55	11766
11766_05_SR	11766_05	11766	SR	92	11766
11766_96_SR	11766_96	11766	SR	-4	11766
11766_97_SR	11766_97	11766	SR	-1	11766
11766_98_SR	11766_98	11766	SR	8	11766
11766_99_SR	11766_99	11766	SR	13	11766
11768_01_10x	11768_01	11768	10x	0	11768
11768_02_10x	11768_02	11768	10x	6	11768
11771_01_10x	11771_01	11771	10x	-2	11771
11774_02_10x	11774_02	11774	10x	6	11774
11778_01_10x	11778_01	11778	10x	-3	11778
11778_02_10x	11778_02	11778	10x	5	11778
11779_01_10x	11779_01	11779	10x	0	11779
11779_02_10x	11779_02	11779	10x	14	11779
11789_02_SR	11789_02	11789	SR	5	11789
11789_04_SR	11789_04	11789	SR	39	11789
11789_96_SR	11789_96	11789	SR	0	11789
11789_97_SR	11789_97	11789	SR	12	11789
11789_98_SR	11789_98	11789	SR	67	11789
11789_99_SR	11789_99	11789	SR	93	11789
11806_01_SR	11806_01	11806	SR	4	11806
11824_01_SR	11824_01	11824	SR	41	11824
11836_01_SR	11836_01	11836	SR	7	11836
11839_02_SR	11839_02	11839	SR	14	11839
11840_01_10x	11840_01	11840	10x	-2	11840
11840_02_10x	11840_02	11840	10x	12	11840
11846_02_SR	11846_02	11846	SR	19	11846
11854_01_10x	11854_01	11854	10x	12	11854
11865_01_10x	11865_01	11865	10x	6	11865
11868_01_10x	11868_01	11868	10x	-3	11868
11868_02_10x	11868_02	11868	10x	5	11868
11871_01_10x	11871_01	11871	10x	5	11871
11877_02_SR	11877_02	11877	SR	13	11877
11877_03_10x	11877_03	11877	10x	55	11877
11877_04_10x	11877_04	11877	10x	69	11877
11877_05_10x	11877_05	11877	10x	90	11877
11879_01_10x	11879_01	11879	10x	-1	11879
11879_02_10x	11879_02	11879	10x	5	11879
11882_01_10x	11882_01	11882	10x	1	11882
11883_03_SR	11883_03	11883	SR	18	11883
11884_02_SR	11884_02	11884	SR	19	11884
11895_01_SR	11895_01	11895	SR	5	11895
11896_01_SR	11896_01	11896	SR	-1	11896
11896_02_SR	11896_02	11896	SR	7	11896
11896_03_SR	11896_03	11896	SR	19	11896
11896_04_SR	11896_04	11896	SR	32	11896
11896_05_SR	11896_05	11896	SR	62	11896
11896_06_SR	11896_06	11896	SR	91	11896
11901_02_10x	11901_02	11901	10x	6	11901
11903_01_10x	11903_01	11903	10x	-2	11903
11903_02_SR	11903_02	11903	SR	5	11903
11904_01_SR	11904_01	11904	SR	0	11904
11904_02_SR	11904_02	11904	SR	16	11904
11904_03_SR	11904_03	11904	SR	35	11904
11904_04_SR	11904_04	11904	SR	59	11904
11904_05_SR	11904_05	11904	SR	84	11904
11904_99_SR	11904_99	11904	SR	7	11904
11908_01_10x	11908_01	11908	10x	6	11908
11909_01_SR	11909_01	11909	SR	13	11909
11909_02_SR	11909_02	11909	SR	28	11909
11909_03_SR	11909_03	11909	SR	64	11909
11909_04_SR	11909_04	11909	SR	82	11909
11909_99_SR	11909_99	11909	SR	6	11909
11911_01_SR	11911_01	11911	SR	0	11911
11911_02_SR	11911_02	11911	SR	7	11911
11911_03_SR	11911_03	11911	SR	14	11911
11911_04_SR	11911_04	11911	SR	30	11911
11911_05_SR	11911_05	11911	SR	58	11911
11912_01_SR	11912_01	11912	SR	5	11912
11912_02_SR	11912_02	11912	SR	13	11912
11912_04_SR	11912_04	11912	SR	29	11912
11912_05_SR	11912_05	11912	SR	60	11912
11912_06_SR	11912_06	11912	SR	109	11912
11912_99_SR	11912_99	11912	SR	-2	11912
11917_01_SR	11917_01	11917	SR	12	11917
11918_02_SR	11918_02	11918	SR	18	11918
11933_01_10x	11933_01	11933	10x	-1	11933
11933_02_10x	11933_02	11933	10x	20	11933
11938_01_10x	11938_01	11938	10x	-2	11938
11938_02_10x	11938_02	11938	10x	12	11938
11995_99_SR	11995_99	11995	SR	109	11995
12224_01_SR	12224_01	12224	SR	13	12224

### Sheet: key
column	values	notes
seq_id		Sequencing file identifier. Contains the patient id, sample number, and sequencing file type
sample_id		Stool sample identifier. Contains patient id and sample number
patient_id		Patient identifier
seq_type		Sequencing library type
	SR	short read sequencing
	10x	Linked Read sequencing
date_rel_HCT		Sample date relative to patient hematopoietic cell transplantation (bone marrow transplantation) procedure. Can be negative.
pt_id		Patient identifier. 00000 is a negative control
sra_id		Identifier for sqeuence data on NCBI SRA
published_reference		Reference if sample has previously been published (see below)
References	1	Tamburini, F.B., Andermann, T.M., Tkachenko, E., Senchyna, F., Banaei, N., and Bhatt, A.S. (2018). Precision identification of diverse bloodstream pathogens in the gut microbiome. Nat. Med. 1.
	2	Kang, J.B., Siranosian, B.A., Moss, E.L., Banaei, N., Andermann, T.M., and Bhatt, A.S. (2019). Intestinal microbiota domination under extreme selective pressures characterized by metagenomic read cloud sequencing and assembly. BMC Bioinformatics 20, 585.
