## Supplemental Table 1 for "Rare transmission of commensal and pathogenic bacteria in the gut microbiome of hospitalized adults"

### Sheet: patient metadata
pt_id	AGE	SEX	DX	GRAFT	STATS	LFUDAYS	AGVHD	AGVHGR	CGVHD	CGVHGR
11901	42	F	AML	ALLO	ALIVE	121	Yes	1	No	NONE
11551	64	F	NHL	AUTO	ALIVE	535	No	NONE	No	NONE
11933	64	M	AML	ALLO	ALIVE	0	No	NONE	No	NONE
11508	41	F	MDS	ALLO	ALIVE	802	Yes	2	Yes	Extensive
11778	56	M	MDS	ALLO	ALIVE	327	Yes	3	Yes	Extensive
11344	54	M	ALL	ALLO	DEAD	1024	Yes	1	No	NONE
11636	36	M	AML	ALLO	ALIVE	543	Yes	2	No	NONE
11556	59	F	AML	ALLO	ALIVE	550	Yes	1	No	NONE
11768	65	F	OTHER	AUTO	ALIVE	359	No	NONE	No	NONE
11779	60	M	AML	ALLO	ALIVE	337	No	NONE	No	NONE
11612	55	M	MDS	ALLO	DEAD	306	Yes	1	No	NONE
11865	58	F	MDS	ALLO	DEAD	124	Yes	3	No	NONE
11571	56	F	MDS	ALLO	DEAD	97	Yes	2	No	NONE
11557	41	M	ALL	ALLO	ALIVE	715	Yes	2	Yes	Extensive
11680	40	M	AML	ALLO	ALIVE	373	Yes	1	No	NONE
11349	47	M	AML	ALLO	DEAD	163	No	NONE	No	NONE
11882	68	F	NHL	AUTO	ALIVE	140	No	NONE	No	NONE
11639	51	M	MDS	ALLO	DEAD	88	Yes	2	No	NONE
11903	48	M	NHL	ALLO	ALIVE	123	No	NONE	No	NONE
11660	51	M	OTHR_MALIG	AUTO	DEAD	415	No	NONE	No	NONE
11742	63	F	OTHER	AUTO	ALIVE	365	No	NONE	No	NONE
11879	53	F	OTHER	AUTO	ALIVE	63	No	NONE	No	NONE
11598	63	F	NHL	AUTO	ALIVE	370	No	NONE	No	NONE
11587	54	M	CML	ALLO	ALIVE	461	No	NONE	No	NONE
11771	56	F	MDS	ALLO	ALIVE	363	No	NONE	No	NONE
11564	44	M	AML	ALLO	ALIVE	730	Yes	1	No	NONE
11303	64	M	NHL	AUTO	ALIVE	1128	No	NONE	No	NONE
11774	66	M	ALL	ALLO	DEAD	177	Yes	1	Yes	Extensive
11439	65	M	AML	ALLO	ALIVE	900	No	NONE	Yes	Extensive
11645	67	M	MDS	ALLO	DEAD	212	Yes	2	Yes	Extensive
11369	57	M	NHL	AUTO	ALIVE	888	No	NONE	No	NONE
11502	44	M	AML	ALLO	DEAD	69	No	NONE	No	NONE
11908	40	F	ALL	ALLO	ALIVE	0	No	NONE	No	NONE
11308	30	M	HL	ALLO	ALIVE	495	No	NONE	No	NONE
11871	21	F	ALL	ALLO	ALIVE	133	Yes	2	No	NONE
11594	52	F	HL	ALLO	ALIVE	296	No	NONE	No	NONE
11868	46	F	AML	ALLO	ALIVE	186	No	NONE	No	NONE
11623	51	M	CML	ALLO	ALIVE	551	Yes	2	Yes	Extensive
11840	37	F	AML	ALLO	ALIVE	266	Yes	1	No	NONE
11613	32	M	MDS	ALLO	ALIVE	628	Yes	1	Yes	Extensive
11440	58	M	NHL	AUTO	DEAD	61	No	NONE	No	NONE
11629	62	M	MDS	ALLO	DEAD	111	Yes	4	No	NONE
11310	31	M	HL	AUTO	ALIVE	1119	No	NONE	No	NONE
11854	33	F	AML	ALLO	ALIVE	265	No	NONE	No	NONE
11754	52	F	CML	ALLO	ALIVE	350	Yes	1	Yes	Extensive
11524	66	M	NHL	ALLO	DEAD	30	No	NONE	No	NONE
11503	54	M	MDS	ALLO	ALIVE	670	Yes	2	No	NONE
11504	54	M	MDS	ALLO	ALIVE	744	Yes	1	No	NONE
11675	65	M	NHL	AUTO	ALIVE	469	No	NONE	No	NONE
11647	60	F	MDS	ALLO	ALIVE	587	Yes	3	No	NONE
11642	54	M	ALL	ALLO	ALIVE	401	No	NONE	Yes	Extensive
11877	70	M	MDS	ALLO	ALIVE	0	Yes	3	No	NONE
11342	68	M	MDS	ALLO	ALIVE	1147	Yes	3	No	NONE
11593	38	M	ALL	ALLO	ALIVE	204	No	NONE	No	NONE
11938	48	M	AML	ALLO	ALIVE	0	No	NONE	No	NONE
11373	68	M	MDS	ALLO	ALIVE	789	No	NONE	No	NONE
11568	44	M	AML	ALLO	DEAD	176	Yes	2	No	NONE
11752	65	F	NHL	AUTO	ALIVE	401	No	NONE	No	NONE
11585	68	M	MDS	ALLO	ALIVE	465	No	NONE	No	NONE
11547	53	M	NHL	ALLO	DEAD	281	Yes	3	No	NONE
11346	43	F	ALL	ALLO	ALIVE	743	Yes	2	Yes	Extensive
11304	65	M	MDS	ALLO	ALIVE	1092	Yes	4	Yes	Extensive
11469	56	M	NHL	ALLO	ALIVE	673	Yes	2	No	NONE
11766	64	F	MDS	ALLO	ALIVE	404	No	NONE	No	NONE
11419	63	M	NHL	ALLO	DEAD	48	Yes	2	No	NONE
11375	66	M	ALL	ALLO	ALIVE	966	Yes	3	No	NONE
11516	67	M	MDS	ALLO	DEAD	605	Yes	1	Yes	Extensive
11580	68	F	MDS	ALLO	DEAD	73	Yes	3	No	NONE
11506	60	M	AML	ALLO	DEAD	109	Yes	2	No	NONE
11492	69	M	MDS	ALLO	DEAD	183	Yes	2	No	NONE
11721	66	M	CML	ALLO	ALIVE	392	Yes	2	No	NONE
11562	54	M	NHL	AUTO	ALIVE	377	No	NONE	No	NONE
11656	67	F	MDS	ALLO	DEAD	57	Yes	3	No	NONE
11410	47	F	NHL	AUTO	ALIVE	898	No	NONE	No	NONE
11824	67	F	ALL	ALLO	DEAD	131	Yes	3	No	NONE
11624	39	M	NHL	ALLO	ALIVE	595	Yes	1	No	NONE
11750	59	F	MDS	ALLO	ALIVE	364	Yes	2	No	NONE
11528	63	F	NHL	ALLO	DEAD	79	No	NONE	No	NONE
11432	71	M	NHL	ALLO	ALIVE	733	Yes	1	No	NONE
11911	65	F	MDS	ALLO	ALIVE	118	Yes	2	No	NONE
11685	61	M	AML	ALLO	ALIVE	506	No	NONE	No	NONE
11463	50	M	AML	ALLO	DEAD	84	Yes	3	No	NONE
11472	37	F	AML	HAPLO	ALIVE	789	Yes	1	Yes	Extensive
11671	69	M	MDS	ALLO	ALIVE	632	Yes	1	No	NONE
11917	46	M	AML	ALLO	ALIVE	0	Yes	2	No	NONE
11744	51	F	AML	HAPLO	ALIVE	364	Yes	1	No	NONE
11383	60	M	AML	ALLO	DEAD	230	Yes	2	No	NONE
11605	59	F	AML	ALLO	DEAD	188	Yes	4	Yes	Extensive
11495	39	F	ALL	ALLO	DEAD	94	No	NONE	No	NONE
11839	60	M	MDS	ALLO	ALIVE	251	Yes	2	No	NONE
11591	57	F	OTHER	ALLO	DEAD	93	Yes	3	No	NONE
11713	66	F	MDS	ALLO	ALIVE	190	No	NONE	No	NONE
11558	72	M	MDS	ALLO	DEAD	393	Yes	2	No	NONE
11618	67	F	MDS	ALLO	ALIVE	608	No	NONE	Yes	Limited
11575	68	F	MDS	ALLO	DEAD	362	Yes	2	No	NONE
11450	28	F	HL	ALLO	ALIVE	562	Yes	1	Yes	Extensive
11466	42	F	ALL	ALLO	ALIVE	794	Yes	4	Yes	Extensive
11904	64	F	MDS	ALLO	ALIVE	126	Yes	1	No	NONE
11789	62	F	AML	ALLO	ALIVE	348	No	NONE	No	NONE
11422	24	M	ALL	ALLO	DEAD	437	Yes	2	No	NONE
11806	71	M	MDS	ALLO	DEAD	62	Yes	2	No	NONE
11360	62	M	AML	ALLO	DEAD	404	Yes	2	No	NONE
11537	71	M	OTHER	ALLO	DEAD	121	Yes	3	No	NONE
11520	42	M	MDS	ALLO	ALIVE	716	No	NONE	No	NONE
11471	37	M	ALL	ALLO	ALIVE	734	Yes	2	No	NONE
11526	62	F	AML	ALLO	ALIVE	663	Yes	1	Yes	Extensive
11307	68	M	OTHER	ALLO	ALIVE	1098	No	NONE	No	NONE
11559	20	M	ALL	ALLO	ALIVE	712	No	NONE	No	NONE
11661	63	F	NHL	ALLO	ALIVE	567	No	NONE	No	NONE
11484	52	M	NHL	ALLO	DEAD	378	Yes	2	No	NONE
11578	66	F	AML	ALLO	DEAD	201	No	NONE	No	NONE
11673	54	F	NHL	ALLO	DEAD	183	Yes	1	No	NONE
11909	64	M	CML	ALLO	ALIVE	124	Yes	2	No	NONE
11569	41	M	MDS	ALLO	ALIVE	521	No	NONE	No	NONE
12224	41	F	ALL	ALLO	ALIVE	336	Yes	2	No	NONE
11365	44	F	AML	ALLO	ALIVE	978	Yes	2	No	NONE
11379	43	M	AML	ALLO	ALIVE	949	No	NONE	Yes	Extensive
11566	57	M	AML	ALLO	DEAD	37	No	NONE	No	NONE
11339	46	M	MDS	ALLO	ALIVE	930	Yes	1	Yes	Limited
11912	41	M	NHL	ALLO	ALIVE	95	No	NONE	No	NONE
11896	70	M	MDS	ALLO	ALIVE	124	Yes	2	No	NONE
11703	63	M	AML	ALLO	DEAD	330	Yes	2	Yes	Extensive
11836	67	F	AML	ALLO	DEAD	107	Yes	3	No	NONE
11662	65	F	MDS	ALLO	ALIVE	341	No	NONE	No	NONE
11586	67	M	AML	ALLO	ALIVE	590	Yes	1	No	NONE
11561	58	F	AML	ALLO	ALIVE	669	Yes	2	Yes	Extensive
11400	68	M	AML	ALLO	DEAD	314	No	NONE	No	NONE
11534	25	F	OTHER	ALLO	DEAD	58	Yes	3	No	NONE
11711	72	M	AML	ALLO	DEAD	335	Yes	2	No	NONE
11666	56	M	MDS	ALLO	ALIVE	411	No	NONE	No	NONE
11341	64	M	AML	HAPLO	DEAD	140	Yes	3	Yes	Extensive
11719	37	M	CML	ALLO	DEAD	205	Yes	2	Yes	Extensive
11883	21	M	ALL	ALLO	DEAD	63	Yes	4	No	NONE
11372	65	F	MDS	ALLO	DEAD	23	No	NONE	No	NONE
11884	63	F	MDS	ALLO	DEAD	94	Yes	3	No	NONE
11490	69	M	NHL	AUTO	DEAD	105	No	NONE	No	NONE
11320	25	M	ALL	ALLO	ALIVE	1056	Yes	2	No	NONE
11995	72	F	AML	ALLO	ALIVE	201	Yes	0	No	NONE
11324	37	F	OTHER	ALLO	ALIVE	1141	No	NONE	No	NONE
11635	39	F	ALL	ALLO	ALIVE	576	Yes	2	Yes	Extensive
11734	68	F	AML	ALLO	ALIVE	449	No	NONE	No	NONE
11918	31	M	ALL	ALLO	ALIVE	0	No	NONE	No	NONE
11337	48	F	MDS	ALLO	ALIVE	1084	No	NONE	Yes	Extensive
11321	37	F	AML	ALLO	DEAD	1206	Yes	3	Yes	Extensive
11846	48	F	AML	ALLO	ALIVE	180	Yes	2	No	NONE
11731	63	M	OTHER	ALLO	ALIVE	455	Yes	1	No	NONE
11895	51	F	AML	ALLO	DEAD	62	No	NONE	No	NONE
11459	57	M	ALL	ALLO	ALIVE	750	Yes	2	Yes	Extensive
11311	26	M	OTHR_MALIG	AUTO	DEAD	270	No	NONE	No	NONE

### Sheet: key
column	values	notes
ID		Patient identifier
AGE		Patient age in years (integer)
SEX		patient sex (M/F)
DX		Diagnosis
	ALL	Acute lymphocytic leukemia
	AML	Acute myelogenous leukemia
	NHL	Non-Hodgkin lymphoma
	MDS	Myelodysplastic syndrome
	CML	Chronic myeloid leukemia
	HL	Hodgkin lymphoma
	OTHER	Other malignancy
GRAFT		Bone marrow graft type
	ALLO	Allogeneic
	AUTO	Autologous
	HAPLO	Haploidentical
STATS		Patient survival (ALIVE/DEAD)
LFUDAYS		Days after BMT patient was lost to followup (integer)
AGVHD		Acute Graft Versus Host Disease diagnosis (Yes/No)
AGVHGR		Acute Graft Versus Host Disease grade (NONE or 0-4)
CGVHD		Chronic Graft Versus Host Disease diagnosis (Yes/No)
CGVHGR		Chronic Graft Versus Host Disease grade (NONE/Limited/Extensive)
